# High congruence of karyotypic and molecular data on *Hypostomus* species from the Paraná River basin

**DOI:** 10.1101/2020.09.22.308437

**Authors:** Dinaíza Abadia Rocha-Reis, Rubens Pasa, Karine Frehner Kavalco

## Abstract

The Hypostomini tribe comprises a single genus, *Hypostomus*, which possibly contains several monophyletic groups because of significant morphological variation and a variety of diploid numbers and karyotype formulas. The objective of this study was to infer evolutionary relationships among some species of *Hypostomus* found in the Paraná River basin and subsequently to identify chromosomal synapomorphies in the groupings formed. Two nuclear genes, *rag1* and *rag2*, and two mitochondrial genes, *mt-co1* and *mt-cyb*, were used to establish evolutionary relationships. Phylogenetic trees were inferred using the maximum likelihood (ML) method for *mt-co1* and Bayesian analysis (BA) for all genes concatenated. Both phylogenetic trees showed two large monophyletic clades within *Hypostomus*. These clades are based on chromosome number, where haplogroup I contains individuals with 66–68 chromosomes, and haplogroup II contains species with 72–80 chromosomes. A third monophyletic haplogroup was also observed using ML, formed by *H. faveolus* and *H. cochliodon*, which present 2n = 64, reinforcing the separation of groups in *Hypostomus* by diploid number. Robertsonian rearrangements were responsible for forming the different diploid numbers and for the diversity of karyotype formulas. The groups based on traditional morphological taxonomy are considered artificial in this study; the staining pattern, which separates the two large groups morphologically and is supported by little chromosomal evidence, was instead determined to show homoplasy. Ag-NORs are predominantly multiple and located on st/a chromosomes, along with 18S rDNA sites; 5S rDNA sites are often seen in an interstitial position, following the trend already described for vertebrates.
