## Appendix A for "High congruence of karyotypic and molecular data on *Hypostomus* species from the Paraná River basin"

### Sheet: Planilha 1
Species	Locality	2n (FN)	Karyotype formula	C Band sites	C band position	Chromosome type	NOR sites	NOR position	Chromosome type	18S rDNA sites	18S rDNA position	Chromosome type	5S rDNA sites	5S rDNA position	Chromosome type	CMA3 sites	CMA3 position	Chromosome type	DAPI sites	DAPI position	Chromosome type	Sexual system	References
H. faveolus	Taquaralzinho River, MT	64 (90)	18m + 8sm + 22st + 16a				Simple	Terminal - short arm	a	Simple - coincident NOR	Terminal - short arm	a	Multiple	Interstitial and terminals	m, st, a								Bueno et al., 2013; 2014
Hypostomus sp.	Araguaia River, MT	64 F	15m + 24sm + 25st/a	Multiple + Z	Interstitial and Terminals		Simple	Terminal - short arm	st/a														Artoni et al., 1998
	Araguaia River, MT	64 M	14m + 24sm + 26st/a	Multiple + Z	Interstitial and Terminals		Simple	Terminal - short arm	st/a														Artoni et al., 1998
Hypostomus sp. X1	Xingu River, PA	64	32m/sm + 32st/a	Multiple	Terminals and pericentromeric		Simple	Terminal - short arm	st/a							Simple - coincident NOR	Terminal - short arm	st/a	Múltiple	Terminals and interstitial			Milhomem et al., 2010
Hypostomus sp. G	Araguaia River, MT	64	14m + 24sm + 26st/a	Multiple	Terminals and pericentromeric		Simple	Terminal - short arm														ZZ/ZW	Artoni e Bertollo, 2001
H. cochliodon	Iguaçu River, PR	64	12m + 16s + 16st + 20a				Simple	Terminal - long arm	a	Simple - coincident NOR	Terminal - long arm	a	Multiple	Terminals	sm, st, a								Bueno et al., 2013; 2014
	Piraputanga River, MT	64 (100)	16m + 20sm + 28st/a				Multiple	Terminals - short and long arms	st/a	Multiple - coincident NOR	Terminals - short and long arms	st/a											Rubert et al., 2016
H. aff. cochliodon	Espairramo Stream, MT	64 (102)	18m + 20sm + 26st/a	Multiple	Terminals		Multiple	Terminals - short and long arms	st/a														Becker et al., 2014
	Pitaluga Stream, MT	64 (102)	18m + 20sm + 26st/a	Multiple	Terminals		Multiple	Terminals - short and long arms	st/a														Becker et al., 2014
H. ancistroides	Tibagi River, PR	66 (104)	12m + 16sm + 10st + 28a	Multiple	Terminals and pericentromeric - short arm	sm, a	Multiple	Terminals - short arm	st/a	Multiple - coincident NOR	Terminals - short arm	st/a				Multiple - coincident NOR	Terminals - short arm	st/a					Maurutto et al., 2012
	São Miguel Arcanjo, SP	66 F	16m + 12sm + 12st + 26a	Multiple + X	Terminals and pericentromeric - short arm	m, st	Multiple	Terminals - short arm	m, a	Multiple - coincident NOR	Terminals - short arm	m, a	Simple	Terminals - short arm	m	Simple	Terminal - short arm	a	Negative			XX	Rocha-Reis et al., 2018
	São Miguel Arcanjo, SP	66 M	17m + 12sm + 12st + 25a	Multiple + X	Terminals and pericentromeric - short arm	m	Multiple + Y	Terminals - short arm	m, a	Multiple + Y - coincident NOR	Terminals - short arm	m, a	Simple	Terminals - short arm	m	Simple	Terminal - short arm	a	Negative			XY	Rocha-Reis et al., 2018
Hypostomus sp. X2	Xingu River, PA	66	32m/sm + 34st/a	Multiple	Terminals and pericentromeric - short and long arms	m/sm, st/a	Simple	Terminal - short arm	st/a							Multiple - coincident NOR	Terminals - short arm	st/a	Múltiplos	Terminals and interstitial	m/sm, st/a		Milhomem et al., 2010
H. commersonii	Forquetinha River, RS	66 (92)	10m + 16sm + 40st/a				Multiple	Terminals - short arm	st/a	Multiple - coincident NOR	Terminals - short arm	st/a											Rubert et al., 2016
H. affinis	Jacuí Stram, SP	66 (106)	14m + 14sm + 12st + 26a	Multiple	Terminals and pericentromeric - long arm	m, a	Multiple	Terminals - long arm	m, a	Multiple - coincident NOR	Terminals - long arm	m, a	Multiple	Terminals e intersticiais - short arm	sm, st/a	Multiple	Terminals - long arm	m, a	Negative				Kavalco et al., 2004; 2005
	Jacuí Stram, SP	66	12m + 12sm + 14st + 14a	Multiple	Terminals and pericentromeric - long arm	a	Multiple	Terminals - long arm	a	Multiple	Terminals - long arm	a	Simple	Interstitial	m								Brandão et al., 2018
	São José River, RJ	66	12m + 12sm + 14st + 14a	Multiple	Terminals and pericentromeric - long arm		Multiple	Terminals - long arm	a	Multiple	Terminals - long arm	a	Simple	Interstitial	m								Brandão et al., 2018
H. tapijara	Ribeira de Iguape River, SP	66 (118)	14m + 24sm + 14st + 14a	Multiple	Terminals and interstitial - short and long arms	m, sm, a	Multiple	Terminals - short and long arms	m, a	Multiple	Terminals - short and long arms	m, sm, a	Multiple	Interstitial and terminals	m, sm, a								Traldi et al., 2013
H. derbyi	Iguaçu River, PR	66 (82)	6m + 10sm + 20st + 30a	Multiple	Terminals and pericentromeric		Multiple	Terminals - short arm	st/a	Simple	Terminal - short arm	a											Maurutto et al., 2012
H. tietensis	Jurumirim River, SP	68 (84)	14m + 12sm + 42st/a				Multiple																Oliveira e Foresti, 1993
	Araquá River, SP	68	18m + 10sm + 12st + 28a				Multiple																Ishida et al., 2002
	Araquá River, SP	68	18m + 10sm + 12st + 28a				Simple																Alves et al. (submited)
	Uberabinha River, MG	68	16m + 4sm + 16st + 32a				Multiple																Alves et al. (submited)
H. ancistroides	Piracicaba River, SP	68	16m + 18sm + 34st/a				Multiple	Terminals - short arm	sm, a														Artoni e Bertollo, 1996
	Araquá River, SP	68	18m + 10sm + 12st + 28a				Multiple	Terminals - short arm	m, sm														Alves et al., 2006
	Piquiri River, PR	68	14m + 14sm + 8st + 32a				Multiple	Terminals - short arm	a	Multiple	Terminals - short arm	a	Simple	Interstitial	m								Bueno et al., 2012; 2013; 2014
	Paranapanema River	68 (104)	10m + 26sm + 32st/a	Multiple	Pericentromeric and Terminals - long arm	m, st/a	Multiple	Terminals - short arm	st/a	Multiple - coincident NOR	Terminals - short arm	st/a				Multiple	Intertitial and terminals - short arm	m, st/a	Negative				Rubert et al., 2011
	Dourados Stream, PR	68 (56)	14m + 12sm + 18st + 24a				Multiple	Terminals - short arm	sm														Endo et al., 2012
	Maringá Stream, PR	68 (57)	16m + 12sm + 18st + 22a				Multiple	Terminals - short arm	sm, st														Endo et al., 2012
	Ximbaúva Stream, PR	68 (52)	8m + 10sm + 18st + 32a				Multiple	Terminals - short arm	m, sm														Endo et al., 2012
	Corumbataí River, SP	68	16m + 4sm + 16st + 32a				Multiple	Terminals - short arm	m, sm														Alves et al., 2012b
	Hortelã Stream, SP	68	10m + 20sm + 10st + 28a	Multiple	Pericentromeric and Terminals - short arm	sm, st	Multiple	Terminals - short arm	sm, st	Multiple - coincident NOR	Terminals - short arm	sm, st	Simple	Pericentromeric	sm								Pansonato-Alves et al., 2013
	Lapa Stream, SP	68 (120)	14m + 16sm + 22st + 16a	Multiple	Terminals and centromeric - short and long arms	m, st, a	Multiple	Terminals - short arm	sm	Multiple	Terminals - short arm	sm	Multiple	Interstitial and terminals - short arm	m, sm								Traldi et al., 2013
	Dourado Stream	68 (116)	10m + 22sm + 16st + 20a	Multiple	Terminals and pericentromeric		Multiple	Terminals - short arm	st														Fernandes et al., 2012
	Água Boa Stream	68 (116)	14m + 24sm + 10st + 20a	Multiple	Terminals and pericentromeric		Multiple	Terminals - short arm	st														Fernandes et al., 2012
	?	68	10m + 28sm + 30st/a																			XX/XY	Michelle et al., 1977
	Araras, SP	68	12m + 12sm + 16st + 28a	Multiple	Terminals and pericentromeric - short and long arms	m, sm, st, a	Multiple	Terminals - long arm	a				Simple	Terminal - short arm	m								Kavalco et al., 2019 - not published
	Botucatu, SP	68	12m + 10sm + 16st + 30a	Multiple	Terminals and pericentromeric - short and long arms	m, sm, a	Multiple	Terminals - long arm	m, a				Simple	Terminal - long arm	a								Kavalco et al., 2019 - not published
	Indaiatuba, SP	68	12m + 10sm + 14st + 32a	Multiple	Terminals and pericentromeric - short and long arms	m, sm, st, a	Multiple	Terminals - short and long arms	sm, a				Simple	Terminal - short arm	m								Kavalco et al., 2019 - not published
	Terra Roxa, SP	68	12m + 8sm + 16st + 32a	Multiple	Terminals and pericentromeric - short and long arms	m, sm, a	Multiple	Terminals - short arm	st				Simple	Terminal - long arm	a								Kavalco et al., 2019 - not published
H. aff. ancistroides	Keller River (Ivaí), PR	68 F	16m + 13sm + 22st + 17a	Multiple + ZW	Terminals and pericentromeric - short and long arms	m, sm, st, a	Multiple	Terminals - short arm	m, sm, st	Multiple - coincident NOR	Terminals - short arm	m, sm, st	Multiple	Pericentomeric and terminals	m, st							ZW	Lara Kamei et al., 2017
	Keller River (Ivaí), PR	68 M	16m + 12sm + 22st + 18a	Multiple + Z	Terminals and pericentromeric - short and long arms	m, sm, st, a	Multiple	Terminals - short arm	m, sm, st	Multiple - coincident NOR	Terminals - short arm	m, sm, st	Multiple	Pericentomeric and terminals	m, st							ZZ	Lara Kamei et al., 2017
Hypostomus sp.	Mogi-Guaçu River, SP	68	6m + 6sm + 32st + 24a				Multiple	Terminals - short arm	st														Martinez et al., 2011
H. commersoni	Iguaçu River, PR	68	12m + 14sm + 14st + 28a				Multiple	Terminals and interstitial - short and long arms	st, a	Multiple - coincident NOR	Terminals and interstitial - short and long arms	st, a	Multiple	Interstitial and terminals - short arm	m, sm, st, a								Bueno et al., 2013; 2014
	Piquiri River, PR	68	12m + 14sm + 14st + 28a				Multiple	Terminals - short and long arms	a	Multiple - coincident NOR	Terminals - short and long arms	a	Multiple	Interstitial and terminals - short arm	m, a								Bueno et al., 2013; 2014
	Iguaçu River, PR	68 (100)	12m + 12sm + 8st + 36a	Multiple	Terminals and pericentromeric - short arm		Multiple	Terminals - short arm	st/a	Multiple - coincident NOR	Terminals - short arm	st/a				Multiple - coincident NOR	Terminals - short arm	st/a					Maurutto et al., 2012
	Iguaçu River, PR	68 (106)	12m + 12sm + 14st + 30a	Multiple	Terminal and centromeric - short and long arms	m, st, a	Multiple	Terminals - short arm	st, a	Multiple	Terminals - short and long arms	st, a	Multiple	Intersticial and terminals - short arm	m, sm, st								Lorscheider et al., 2018
H. prope plecostomus	Orinoco River, Venezuela	68	12m + 16sm + 12st + 28a				Simple	Terminal - short arm	st	Simple - coincident NOR	Terminal - short arm	st											Alves et al., 2012
H. cf. plecostomus	Severo Stream, MT	68 (121) F	15m + 24sm + 14st + 15a	Multiple	Terminals and pericentromeric - short and long arms	m, sm, st, a	Multiple	Terminals - short and long arms	st, a	Multiple - coincident NOR	Terminals - short and long arms	st, a	Multiple	Interstitial and terminals	sm, a	Multiple	Terminals - short and long arm	st/a	Negative			ZW	Oliveira et al., 2015
	Severo Stream, MT	68 (120) M	14m + 24sm + 14st + 16a	Multiple	Terminals and pericentromeric - short and long arms	m, sm, st, a	Multiple	Terminals - short and long arms	st, a	Multiple - coincident NOR	Terminals - short and long arms	st, a	Multiple	Interstitial and terminals	sm, a							ZZ	Oliveira et al., 2015
H. macrops	?	68 (92)	10m + 14sm + 44st/a																			XX/XY	Michelle et al., 1977
H. derbyi	Iguaçu River, PR	68 (102)	12m + 12sm + 10st + 34a	Multiple	Terminal and pericentromeric - short arm	m, st	Simple	Terminal - short arm	st	Simple - coincident NOR	Terminal - short arm	st	Simple	Pericentromeric - short arm	m								Lorscheider et al., 2018
H. aff. topavae	Rincão River, SP	70 (102)	18m + 14sm + 38st/a				Multiple	Terminals															Artoni e Bertollo, 1996
H. strigaticeps	Mogi-Guaçu River, SP	72	12m + 18sm + 42st/a				Simple	Terminal - short arm	st/a														Artoni e Bertollo, 1996
	Paranapanema River	72 (98)	10m + 16sm + 46st/a	Multiple	Terminals and pericentromeric - long arm	m, st/a	Multiple	Terminals - long arm	st/a	Multiple - coincident NOR	Terminals - long arm	st/a				Multiple - coincident NOR	Terminals and pericentromeric - long arm	st/a	Multiple	Terminals			Rubert et al., 2011
	Ivaí River, PR	72	10m + 14 sm + 18st + 30a				Multiple	Terminals - short arm	st, a														Endo et al., 2012
	Piquiri River, PR	72	12m + 12sm + 18st + 30a				Multiple	Terminals - long arm	a	Multiple	Terminals - long arm	a	Multiple	Interstitial and terminals - short arm	m, st, a								Bueno et al., 2013; 2014
	Hortelã Stream, SP	72	10m + 18sm + 18st + 26a	Multiple	Terminals - short and long arms	m, sm, st, a	Simple	Terminal - long arm	a	Multiple	Terminal - long arm	a	Multiple	Interstitial and terminals - short arm	m, st, a								Pansonato-Alves et al., 2013
	Mogi-Guaçu River, SP	72 (98)	10m + 16sm + 46st/a				Simple	Terminal - long arm	st/a	Simple	Terminal - long arm	st/a											Rubert et al., 2016
	Atlântico Stream, PR	72	12m + 12sm + 18st + 30a	Multiple	Terminals and pericentromeric	m, sm, a	Multiple	Terminals - long arm	a	Multiple - coincident NOR	Terminals - long arm	a	Multiple	Interstitial and terminals - short arm	m, st, a	Simple	Terminals - long arm	a	Negative				Baumgartner et al., 2014
	Piquiri River, PR	72	12m + 12sm + 18st + 30a	Multiple	Terminals and pericentromeric	m, sm, a	Multiple	Terminals - long arm	a	Multiple - coincident NOR	Terminals - long arm	a	Multiple	Interstitial and terminals - short arm	m, st, a	Multiple	Terminals and pericentromeric	a	Negative				Baumgartner et al., 2014
	Paraná River, PR	72	12m + 12sm + 18st + 30a	Multiple	Terminals and pericentromeric	m, sm, st, a	Multiple	Terminals - long arm	a	Multiple - coincident NOR	Terminals - long arm	a	Multiple	Interstitial and terminals - short arm	m, st, a	Multiple	Terminals - long arm	a	Negative				Baumgartner et al., 2014
	Iguaçu River, PR	72	12m + 12sm + 18st + 30a	Multiple	Terminals and pericentromeric	m, sm, st, a	Multiple	Terminals - long arm	a	Multiple - coincident NOR	Terminals - long arm	a	Multiple	Interstitial and terminals - short arm	m, st, a	Multiple	Terminals and pericentromeric	a	Negative				Baumgartner et al., 2014
	Água Boa Stream	72 (122)	12m + 18sm + 20st + 22a				Multiple	Terminals - short and long arms	st/a														Fernandes et al., 2012
H. regani	Mogi-Guaçu River, SP	72	10m + 20sm + 42st/a																				Artoni e Bertollo, 1996
	Araquá River, SP	72	12m + 18sm + 26st + 16a				Multiple	Terminals - long arm	a														Alves et al., 2006
	Mogi-Guaçu River, SP	72	6m + 6sm + 32st + 28a				Multiple	Terminals - short arm	st														Martinez et al., 2011
	Piumhi River, MG	72 (116)	8m + 16sm + 20st + 28a	Multiple	Terminals and pericentromeric - short and long arms	m, sm, st, a	Simple	Terminal - short arm	st	Simple - coincident NOR	Terminal - short arm	st	Multiple	Interstitial and terminals - short arm	sm, a								Mendes-Neto et al., 2011
	Paranapanema River, SP	72 (100)	10m + 18sm + 44st/a	Multiple	Interstitial	m, sm, st, a	Multiple	Terminals - short arm	st/a	Multiple - coincident NOR	Terminals - short arm	st/a				Multiple - coincident NOR	Terminals - short arm	st/a	Multiple	Interstitial	st/a		Rubert et al., 2011
	Ivaí River, PR	72	12m + 14sm + 26st + 20a				Multiple	Terminals - short arm	sm, st														Endo et al., 2012
	Piquiri River, PR	72	12m + 8sm + 10st +42a				Multiple	Terminals - short arm	a	Multiple	Terminals - short arm	a	Multiple	Interstitial and terminals - short arm	m, a								Bueno et al., 2013; 2014
	Mogi-Guaçu River, SP	72 (100)	10m + 20sm + 42st/a				Multiple	Terminals - short arm	st/a	Multiple - coincident NOR	Terminals - short arm	st/a											Rubert et al., 2016
	Pirapitinga River, GO	72 (106)	12m + 22sm + 38st/a				Multiple	Terminals - short arm	st/a	Multiple - coincident NOR	Terminals - short arm	st/a											Rubert et al., 2016
	Pardo River, SP	72	12m + 12sm + 16st + 32a	Multiple	Terminals and pericentromeric	sm, st, a	Simple	Terminal - short arm	st	Simple - coincident NOR	Terminal - short arm	st	Simple	Terminal - short arm	m	Simple	Terminal - short arm	st	Multiple	Terminals	st/a		Rocha-Reis et al. not published
	Itapetininga River, SP	72	12m + 12sm + 16st + 32a	Multiple	Terminals and pericentromeric	st, a	Simple	Terminal - long arm	a	Simple - coincident NOR	Terminal - long arm	a	Simple	Terminal - short arm	m	Simple	Terminal - long arm	a	Multiple	Terminals	st/a		Rocha-Reis et al. not published
H. paulinus	Mogi-Guaçu River, SP	72	10m + 18sm + 44st/a				Multiple	Terminals - long arm															Artoni e Bertollo, 1996
	Mogi-Guaçu River, SP	72	14m + 20sm+ 38st/a				Multiple	Terminals - long arm	st/a														Artoni e Bertollo, 1996
H. margaritifer	Piquiri River, PR	72	10m + 16sm + 14st+32a																				Lorscheider et al., 2009
	Tietê River, SP	72	30m/sm + 42st/a	Multiple	Terminals - long arm	st/a	Multiple	Terminals - long arm	st/a							Multiple - coincident NOR	Terminals - long arm	st/a	Negative				Rocha-Reis et al., 2013
Hypostomus sp.	Mogi-Guaçu River, SP	72	10m + 26sm + 36 st/a				Multiple	Terminals - long arm	st/a														Artoni e Bertollo, 1996
	São Miguel Arcanjo, SP	72	24m/sm + 48st/a	Multiple	Interstitial and Terminals - long arm	m/sm, st/a	Simple	Terminal - long arm	st/a							Simple - coincident NOR	Terminals - long arm	st/a	Simple	Interstitial	a		Rocha-Reis et al., 2013
H. hermanni	Piquiri River, PR	72	10m + 8sm + 32st + 22a				Multiple	Terminals - short arm	a	Multiple - coincident NOR	Terminals - short arm	a	Multiple	Interstitial and terminals - short arm	m, st, a								Bueno et al., 2013; 2014
	Piracicaba River, SP	72 (98)	8m + 18sm + 46st/a				Multiple	Terminals - short arm	st/a	Multiple	Terminals - short arm	st/a											Rubert et al., 2016
H. aff. hermanni	Keller River (Ivaí), PR	72	12m + 22sm + 18st + 20a	Multiple	Terminals and pericentromeric		Multiple	Terminals - short and long arms	sm, st, a	Multiple	Terminals - short and long arms	sm, st, a	Simple	Pericentomeric	m								Lara Kamei et al., 2017
H. goyazensis	Vermelho River, GO	72	10m + 16sm + 10st + 36a				Simple	Terminal - short arm	st														Alves et al., 2006
H. heraldoi	Mogi-Guaçu River, SP	72	6m + 6sm + 26st + 34a				Simple	Terminal - long arm	a														Martinez et al., 2011
H. strigaticeps	Corumbataí River, SP	74	10m + 14sm + 14st + 36a				Multiple	Terminals - short and long arms	st, a														Alves et al., 2012b
	Mogi-Guaçu River, SP	74	8m + 4sm + 62st/a																				Michelle et al., 1977
H. aff. paulinus	Piquiri River, PR	74	10m + 12sm + 20st + 32a				Simple	Terminal - long arm	a	Simple - coincident NOR	Terminal - long arm	a	Simple	Interstitial	m								Bueno et al., 2013; 2014
H. paulinus	?	74	10m + 20sm + 44st/a																				Michelle et al., 1977
H. margaritifer	Tijuco e Araguari Rivers	74 (108)	10m + 24sm + 40st/a	Multiple	Pericentromeric and Terminals	m, sm, st, a	Multiple	Terminals - long arm	sm, st/a							Simple	Terminal	m/sm					Correia, 2010
Hypostomus sp.	Espairramo Stream, MT	74 (106)	12m + 20sm + 42st/a				Multiple	Terminals - long arm	sm, st/a														Becker et al., 2014
H. albopunctatus	Mogi-Guaçu River, SP	74	10m + 20sm + 44st/a				Multiple	Terminals - short and long arms															Artoni e Bertollo, 1996
	Corumbataí River, SP	74	10m + 20sm + 16st + 28a				Simple	Terminal - short arm	sm														Alves et al., 2012
	Piquiri River, PR	74	8m + 14sm + 16st + 36a				Simple	Terminal - short arm	a	Simple - coincident NOR	Terminal - short arm	a	Simple	Interstitial	m								Bueno et al., 2013; 2014
	Piracicaba River, SP	74	10m + 20sm + 44st/a				Multiple	Terminals - short and long arms	a	Multiple - coincident NOR	Terminals - short and long arms	a											Rubert et al., 2016
H. prope iheringii	Corumbataí River, SP	74	10m + 14sm + 20st + 30a				Multiple	Terminals - long arm	a														Alves et al., 2012
H. nigromaculatus	Pirapitinga River, GO	74 (104)	8m + 22sm + 44st/a				Simple	Terminal - long arm	st/a	Simple - coincident NOR	Terminal - long arm	st/a											Rubert et al., 2016
H. aff. agna	Cavalo Stream, SC	74	8m + 10sm + 32st + 24a				Multiple	Terminals - long arm	sm, st														Martinez et al., 2011
H. myersi	Iguaçu River, PR	74 (114)	12m + 16sm + 12st + 34a	Multiple	Centromeric and terminals - short and long arms	m, sm, st, a	Simple	Terminal - long arm	a	Simple - coincident NOR	Terminal - long arm	a	Simple	Interstitial	m								Lorscheider et al., 2018
H. paulinus	Paranapanema River	76 (98)	6m + 16sm + 54st/a	Multiple	Pericentromeric and terminals - short and long arms	m, st/a	Simple	Terminal - long arm	st/a	Simple - coincident NOR	Terminal - long arm	st/a				Multiple	Terminals e intersticial - short and long arm	m, st/a	Multiple	Terminals and interstitial	m, st/a		Rubert et al., 2011
H. prope paulinus	Corumbataí River, SP	76	6m + 18sm + 12st + 40a				Simple	Terminal - short arm	a														Alves et al., 2012
H. paulinus	Piracicaba River, SP	76 (98)	6m + 16sm + 54st/a				Multiple	Terminals - long arm	a	Multiple - coincident NOR	Terminals - long arm	a											Rubert et al., 2016
H. aff. paulinus	Piracicaba River, SP	76 (102)	8m + 18sm + 50st/a				Multiple	Terminals - long arm	st/a	Simple	Terminals - long arm	st/a											Rubert et al., 2016
Hypostomus sp.	Angatuba, SP	76	26m/sm + 50st/a	Multiple	Terminals - long arm	st/a	Simple	Terminal - long arm	a							Multiple - coincident NOR	Terminals - long arm	a	Negative				Rocha-Reis et al., 2013
Hypostomus sp. F	São Francisco River, MG	76	10m + 16sm + 50st/a	Multiple	Terminals and pericentromeric																		Artoni e Bertollo, 1999
H. iheringii	Mogi-Guaçu River, SP	76	8m + 30sm + 38st/a				Simple	Terminal - long arm	st/a														Artoni e Bertollo, 1996
H. nigromaculatus	Mogi-Guaçu River, SP	76 (104)	8m + 20sm + 48st/a				Multiple	Terminals - long arm	st/a							Multiple - coincident NOR	Terminals - long arm	st/a	Multiple	Terminals - long arm			Rubert et al., 2008
	Três Bocas Stream, PR	76 (102)	6m + 20sm + 50st/a				Multiple	Terminals - short and long arms	st/a							Multiple - coincident NOR	Terminals - short and long arms	st/a	Multiple	Terminals - long arm			Rubert et al., 2008
	Apertados Stream, PR	76 (102)	6m + 20sm + 50st/a				Multiple	Terminals - short and long arms	st/a							Multiple - coincident NOR	Terminals - short and long arms	st/a	Multiple	Terminals - long arm			Rubert et al., 2008
	Hortelã Stream, SP	76	8m + 18sm + 20st + 30a	Multiple	Terminals and interstitial - long arm	m, a	Simple	Terminal - long arm	a	Simple - coincident NOR	Terminal - long arm	a	Multiple	Interstitial	m, a								Pansonato-Alves et al., 2013
	Lapa Stream, SP	76 (140)	12m + 22sm + 30st + 12a	Multiple	Terminals and pericentromeric - short and long arms	m, sm, st, a	Simple	Terminal - long arm	a	Simple - coincident NOR	Terminal - long arm	a	Simple	Interstitial	m								Traldi et al., 2013
H. aff. unae	Contas River, BA	76 (104)	12m + 16sm + 48st/a	Multiple	Terminals and pericentromeric - short and long arms	m, sm, st/a	Simple	Terminal - long arm	m	Simple - coincident NOR	Terminal - long arm	m				Simple - coincident NOR	Terminal - long arm	m	Multiple	Terminals and interstitial			Bitencourt et al., 2012
	Preto do Costa River, BA	76 (108)	12m + 20sm + 44st/a	Multiple	Terminals and pericentromeric - short and long arms	m, sm, st/a	Simple	Terminal - long arm	m	Simple - coincident NOR	Terminal - long arm	m				Simple - coincident NOR	Terminal - long arm	m	Multiple	Terminals and interstitial			Bitencourt et al., 2012
	Oricó River, BA	76 (100)	10m + 14sm + 52st/a	Multiple	Terminals and pericentromeric - short and long arms	m, sm, st/a	Simple	Terminal - long arm	m	Simple - coincident NOR	Terminal - long arm	m				Simple - coincident NOR	Terminal - long arm	m	Multiple	Terminals and interstitial			Bitencourt et al., 2012
	Preto do Criciúma River, BA	76 (106)	10m + 20sm + 46st/a	Multiple	Terminals and pericentromeric - short and long arms	m, sm, st/a	Simple	Terminal - long arm	m	Simple - coincident NOR	Terminal - long arm	m				Simple - coincident NOR	Terminal - long arm	m	Multiple	Terminals and interstitial			Bitencourt et al., 2012
H. cf. wuchereri	Mutum River, BA	76 (104)	10m + 18sm + 48st/a	Multiple	Terminals and pericentromeric - short and long arms	sm, st/a	Simple	Terminal - long arm	m							Multiple	Interstitial	m, st/a	Multiple	Interstitial			Bitencourt et al., 2011
	Uma River, BA	76 (104)	10m + 18sm + 48st/a	Multiple	Terminals and pericentromeric - short and long arms	st/a	Simple	Terminal - long arm	m							Multiple	Interstitial	m, st/a	Multiple	Terminals and interstitial			Bitencourt et al., 2011
H. iheringii	Lapa Stream, SP	80 (132)	8m + 16sm + 28st + 28a	Multiple	Terminals and interstitial	m, sm, st, a	Multiple	Terminals - short and long arms	st, a	Multiple	Terminals - short and long arms	st, a	Simple	Interstitial	m								Traldi et al., 2012
	Piracicaba River, SP	80 (102)	8m + 14sm + 58st/a				Multiple	Terminals - short and long arms	st/a	Multiple - coincident NOR	Terminals - short and long arms	st/a											Rubert et al., 2016
H. topavae	Mogi-Guaçu River, SP	80	8m + 16sm + 56st/a				Multiple	Terminals - short arm	st/a														Artoni e Bertollo, 1996
	Córrego Carrapato, SP	80	6m + 8sm + 42st + 24a				Multiple	Terminals - short and long arms	st, a														Martinez et al., 2011
	Piquiri River, PR	80	14m + 10sm + 26st + 30a				Simple	Terminal - short arm	a	Simple - coincident NOR	Terminal - short arm	a	Simple	Interstitial	m								Bueno et al., 2012; 2013; 2014
	Keller River (Ivaí), PR	80	14m + 30sm + 18st + 18a	Multiple	Pericentromeric and Terminals - short and long arms	m, sm, st, a	Multiple	Terminals - short and long arms	sm, a	Multiple - coincident NOR	Terminals - short and long arms	sm, a	Simple	Pericentromeric	m								Lara Kamei et al., 2017
Hypostomus sp. 3	Salobrinha Stream, MS	82 (100)	6m + 12sm + 64st/a	Multiple	Terminals and pericentromeric	m, sm, st, a										Simple	Terminals - long arm	a	Negative				Cereali et al., 2008
H. mutucae	Claro River, MT	82 (104)	4m + 18sm + 60st/a				Multiple	Terminal and interstitial - long arm	sm, st/a	Multiple - coincident NOR	Terminal and interstitial - long arm	sm, st/a											Rubert et al., 2016
Hypostomus sp. 2	Perdido River, MS	84 (106)	6m + 16sm + 62st/a	Multiple	Terminals and pericentromeric	m, sm, st, a										Simple	Terminals - long arm	a	Negative				Cereali et al., 2008
